# Extracellular condensates (ECs) are endogenous modulators of HIV transcription and latency reactivation

**DOI:** 10.1101/2024.09.14.613037

**Authors:** Wasifa Naushad, Lakmini S Premadasa, Bryson C. Okeoma, Mahesh Mohan, Chioma M. Okeoma

## Abstract

Persistence of human immunodeficiency virus (HIV) latent reservoir is the major challenge to HIV cure because the latent reservoir is not eliminated by antiretroviral therapy (ART), and they serve as sources for viral rebound upon cessation of ART. Mechanisms regulating viral persistence are not well understood. This study used model systems of post-integration latency to explore the role of basal ganglia (BG) isolated extracellular condensates (ECs) in reprogramming HIV latent cells. We found that BG ECs from uninfected macaques (VEH) and SIV infected macaques (VEH|SIV) activate latent HIV transcription in various model systems. VEH and VEH|SIV ECs significantly increased expression of viral antigen in latently infected cells. Activation of viral transcription, antigen expression, and latency reactivation was inhibited by ECs from the brain of macaques treated with Delta-9-tetrahydrocannabinol (THC) and infected with SIV (THC|SIV). Virus produced by latently infected cells treated with VEH|SIV ECs potentiated cell-cell and cell-free HIV transmission. VEH|SIV ECs also reversed dexamethasone-mediated inhibition of HIV transcription while TNFα-mediated reactivation of latency was reversed by THC|SIV ECs. Transcriptome and secretome analyses of total RNA and supernatants from latently infected cells treated with ECs revealed significant alteration in gene expression and cytokine secretion. THC|SIV ECs increased secretion of Th2 and decreased secretion of proinflammatory cytokines. Most strikingly, while VEH/SIV ECs robustly induced HIV RNA in latently HIV-infected cells, long-term low-dose THC administration enriched ECs for anti-inflammatory cargo that significantly diminished their ability to reactivate latent HIV, an indication that ECs are endogenous host factors that may regulate HIV persistence.

**Highlights:**

- ECs isolated from SIV infected macaques (VEH|SIV ECs) is a positive regulator of LTR-dependent HIV transcription and production of infectious viral particles in vitro.
- ECs isolated from THC treated SIV infected macaques (THC|SIV ECs) prevents the transcription and reactivation of HIV in latently infected cells and prevents production of viral particles in vitro.
- ECs reprogram host transcriptome and secretome in manners that or suppress promote reactivation of latent HIV reservoir.

The above highlights led to the conclusion that while VEH/SIV ECs robustly induced HIV RNA in latently HIV-infected cells, long-term low-dose THC administration enriched ECs for anti-inflammatory cargo that significantly diminished their ability to reactivate latent HIV.
