## Supplemental Table 3 for "Extracellular condensates (ECs) are endogenous modulators of HIV transcription and latency reactivation"

### Sheet: Venny elements
VEH/PBS 773	VEH|SIV/PBS 326	VEH|PBS-VEH|SIV|PBS 60	THC|SIV/PBS 778	VEH|PBS-THC|SIV|PBS 48	VEH|SIV|PBS-THC|SIV|PBS 104	VEH|PBS-VEH|SIV|PBS-THC|SIV|PBS 14
ENSG00000000938	ENSG00000004975	ENSG00000013563	ENSG00000005884	ENSG00000063761	ENSG00000012171	ENSG00000073350
ENSG00000001084	ENSG00000005075	ENSG00000058600	ENSG00000023608	ENSG00000068745	ENSG00000076003	ENSG00000090989
ENSG00000001167	ENSG00000005175	ENSG00000065057	ENSG00000064309	ENSG00000069974	ENSG00000080823	ENSG00000104450
ENSG00000001460	ENSG00000005206	ENSG00000073169	ENSG00000064419	ENSG00000070269	ENSG00000084090	ENSG00000107882
ENSG00000001461	ENSG00000005238	ENSG00000075426	ENSG00000065413	ENSG00000071967	ENSG00000089327	ENSG00000110958
ENSG00000001497	ENSG00000005249	ENSG00000083123	ENSG00000065534	ENSG00000074319	ENSG00000100577	ENSG00000111581
ENSG00000001617	ENSG00000005302	ENSG00000093144	ENSG00000065559	ENSG00000078304	ENSG00000103035	ENSG00000134077
ENSG00000001629	ENSG00000005379	ENSG00000100564	ENSG00000065613	ENSG00000081014	ENSG00000104738	ENSG00000138658
ENSG00000001630	ENSG00000005448	ENSG00000100767	ENSG00000066027	ENSG00000086102	ENSG00000104783	ENSG00000143398
ENSG00000001631	ENSG00000005801	ENSG00000101311	ENSG00000066455	ENSG00000093072	ENSG00000107679	ENSG00000146729
ENSG00000002330	ENSG00000005882	ENSG00000101955	ENSG00000066583	ENSG00000094916	ENSG00000109458	ENSG00000155093
ENSG00000002549	ENSG00000005889	ENSG00000104164	ENSG00000066777	ENSG00000099904	ENSG00000110944	ENSG00000164050
ENSG00000002822	ENSG00000006016	ENSG00000104524	ENSG00000067533	ENSG00000100124	ENSG00000111110	ENSG00000178999
ENSG00000002834	ENSG00000011422	ENSG00000104660	ENSG00000068028	ENSG00000100429	ENSG00000111348	ENSG00000278390
ENSG00000002919	ENSG00000013392	ENSG00000105982	ENSG00000069345	ENSG00000100567	ENSG00000111639
ENSG00000003056	ENSG00000023909	ENSG00000106327	ENSG00000069399	ENSG00000101367	ENSG00000111653
ENSG00000003147	ENSG00000055211	ENSG00000107890	ENSG00000069849	ENSG00000102781	ENSG00000111665
ENSG00000003393	ENSG00000068831	ENSG00000107938	ENSG00000070182	ENSG00000103319	ENSG00000111788
ENSG00000003400	ENSG00000081154	ENSG00000110931	ENSG00000070882	ENSG00000105227	ENSG00000112697
ENSG00000003509	ENSG00000100359	ENSG00000112245	ENSG00000071553	ENSG00000106261	ENSG00000112941
ENSG00000003756	ENSG00000100532	ENSG00000115998	ENSG00000071575	ENSG00000108179	ENSG00000113119
ENSG00000003987	ENSG00000100852	ENSG00000119314	ENSG00000072756	ENSG00000109111	ENSG00000113391
ENSG00000004059	ENSG00000101928	ENSG00000122696	ENSG00000072778	ENSG00000109180	ENSG00000116903
ENSG00000004139	ENSG00000103343	ENSG00000123607	ENSG00000072958	ENSG00000110031	ENSG00000117411
ENSG00000004142	ENSG00000104889	ENSG00000125726	ENSG00000074416	ENSG00000111012	ENSG00000117616
ENSG00000004399	ENSG00000105429	ENSG00000126070	ENSG00000074855	ENSG00000114098	ENSG00000123338
ENSG00000004455	ENSG00000106245	ENSG00000129636	ENSG00000077684	ENSG00000117308	ENSG00000124571
ENSG00000004478	ENSG00000109572	ENSG00000132313	ENSG00000077721	ENSG00000118096	ENSG00000124795
ENSG00000004487	ENSG00000110888	ENSG00000132405	ENSG00000078804	ENSG00000120690	ENSG00000129315
ENSG00000004660	ENSG00000111087	ENSG00000135503	ENSG00000079999	ENSG00000121073	ENSG00000130640
ENSG00000004700	ENSG00000111231	ENSG00000139517	ENSG00000080298	ENSG00000121289	ENSG00000132541
ENSG00000004897	ENSG00000111271	ENSG00000143771	ENSG00000080546	ENSG00000122218	ENSG00000133466
ENSG00000006453	ENSG00000111664	ENSG00000146278	ENSG00000081019	ENSG00000127415	ENSG00000134317
ENSG00000007541	ENSG00000111671	ENSG00000147894	ENSG00000081189	ENSG00000136628	ENSG00000138794
ENSG00000011638	ENSG00000111725	ENSG00000149313	ENSG00000081721	ENSG00000138074	ENSG00000139173
ENSG00000013375	ENSG00000111752	ENSG00000152413	ENSG00000081913	ENSG00000146909	ENSG00000139433
ENSG00000013561	ENSG00000112081	ENSG00000154124	ENSG00000083312	ENSG00000147421	ENSG00000140374
ENSG00000014138	ENSG00000114054	ENSG00000154839	ENSG00000083720	ENSG00000147789	ENSG00000147526
ENSG00000014164	ENSG00000115306	ENSG00000155858	ENSG00000083817	ENSG00000164086	ENSG00000148926
ENSG00000014641	ENSG00000115661	ENSG00000157693	ENSG00000083838	ENSG00000164209	ENSG00000149927
ENSG00000014919	ENSG00000116675	ENSG00000157869	ENSG00000084652	ENSG00000167508	ENSG00000151532
ENSG00000015153	ENSG00000116830	ENSG00000164691	ENSG00000085511	ENSG00000183250	ENSG00000152620
ENSG00000015479	ENSG00000116863	ENSG00000165288	ENSG00000087053	ENSG00000188157	ENSG00000153487
ENSG00000018510	ENSG00000117479	ENSG00000166347	ENSG00000089060	ENSG00000196704	ENSG00000156171
ENSG00000018699	ENSG00000118655	ENSG00000166454	ENSG00000089289	ENSG00000288819	ENSG00000156345
ENSG00000020181	ENSG00000119203	ENSG00000173163	ENSG00000090006	ENSG00000291080	ENSG00000157036
ENSG00000021762	ENSG00000119335	ENSG00000174306	ENSG00000090097	ENSG00000291223	ENSG00000160877
ENSG00000023330	ENSG00000119636	ENSG00000186153	ENSG00000090889	ENSG00000292360	ENSG00000163154
ENSG00000023902	ENSG00000121210	ENSG00000198081	ENSG00000093009		ENSG00000164124
ENSG00000024048	ENSG00000122490	ENSG00000199226	ENSG00000093183		ENSG00000164902
ENSG00000024526	ENSG00000123349	ENSG00000224934	ENSG00000097033		ENSG00000165410
ENSG00000025293	ENSG00000123600	ENSG00000230155	ENSG00000099246		ENSG00000166595
ENSG00000026508	ENSG00000123684	ENSG00000231609	ENSG00000099804		ENSG00000166946
ENSG00000028137	ENSG00000124380	ENSG00000276753	ENSG00000099910		ENSG00000167524
ENSG00000028277	ENSG00000124596	ENSG00000283761	ENSG00000100083		ENSG00000167969
ENSG00000030066	ENSG00000125245	ENSG00000285872	ENSG00000100084		ENSG00000169446
ENSG00000031081	ENSG00000125503	ENSG00000289520	ENSG00000100147		ENSG00000170835
ENSG00000032444	ENSG00000127220	ENSG00000289701	ENSG00000100372		ENSG00000172236
ENSG00000034693	ENSG00000128829	ENSG00000291102	ENSG00000101336		ENSG00000174227
ENSG00000036257	ENSG00000129187	ENSG00000291308	ENSG00000101452		ENSG00000175063
ENSG00000036549	ENSG00000130303		ENSG00000101745		ENSG00000179933
ENSG00000037042	ENSG00000130813		ENSG00000102007		ENSG00000183741
ENSG00000037474	ENSG00000131089		ENSG00000102096		ENSG00000184076
ENSG00000037637	ENSG00000131269		ENSG00000102100		ENSG00000185015
ENSG00000038002	ENSG00000132475		ENSG00000102119		ENSG00000187186
ENSG00000038358	ENSG00000132613		ENSG00000102547		ENSG00000188549
ENSG00000040341	ENSG00000132680		ENSG00000102554		ENSG00000189420
ENSG00000040487	ENSG00000132740		ENSG00000102900		ENSG00000196405
ENSG00000041802	ENSG00000132842		ENSG00000103037		ENSG00000198015
ENSG00000041880	ENSG00000133169		ENSG00000103351		ENSG00000198169
ENSG00000042753	ENSG00000134108		ENSG00000103365		ENSG00000198520
ENSG00000044446	ENSG00000134287		ENSG00000103375		ENSG00000198625
ENSG00000047315	ENSG00000134291		ENSG00000103426		ENSG00000198933
ENSG00000047365	ENSG00000136141		ENSG00000103510		ENSG00000204439
ENSG00000047644	ENSG00000136731		ENSG00000103540		ENSG00000205670
ENSG00000047932	ENSG00000137266		ENSG00000103769		ENSG00000213199
ENSG00000048405	ENSG00000138029		ENSG00000103876		ENSG00000213413
ENSG00000048991	ENSG00000139722		ENSG00000103966		ENSG00000214022
ENSG00000049541	ENSG00000141012		ENSG00000104131		ENSG00000214194
ENSG00000049656	ENSG00000141504		ENSG00000104497		ENSG00000220349
ENSG00000053501	ENSG00000141627		ENSG00000104853		ENSG00000221914
ENSG00000054116	ENSG00000142102		ENSG00000104886		ENSG00000225972
ENSG00000054118	ENSG00000142676		ENSG00000105223		ENSG00000236383
ENSG00000054148	ENSG00000143228		ENSG00000105352		ENSG00000240036
ENSG00000054267	ENSG00000143811		ENSG00000105372		ENSG00000241106
ENSG00000054282	ENSG00000144214		ENSG00000105438		ENSG00000243701
ENSG00000054523	ENSG00000144381		ENSG00000105447		ENSG00000243749
ENSG00000055044	ENSG00000144535		ENSG00000105552		ENSG00000244509
ENSG00000055070	ENSG00000144559		ENSG00000105617		ENSG00000259291
ENSG00000055917	ENSG00000146247		ENSG00000105662		ENSG00000272275
ENSG00000055950	ENSG00000147804		ENSG00000105698		ENSG00000272333
ENSG00000056050	ENSG00000148835		ENSG00000105829		ENSG00000272968
ENSG00000056972	ENSG00000149532		ENSG00000105894		ENSG00000273188
ENSG00000057252	ENSG00000151006		ENSG00000105967		ENSG00000274134
ENSG00000057608	ENSG00000151247		ENSG00000106012		ENSG00000275832
ENSG00000057757	ENSG00000151746		ENSG00000106077		ENSG00000276649
ENSG00000058063	ENSG00000152256		ENSG00000106105		ENSG00000277125
ENSG00000058262	ENSG00000152439		ENSG00000106268		ENSG00000280160
ENSG00000058272	ENSG00000153561		ENSG00000106351		ENSG00000283103
ENSG00000058673	ENSG00000155275		ENSG00000106404		ENSG00000283551
ENSG00000058866	ENSG00000155393		ENSG00000106477		ENSG00000286053
ENSG00000059145	ENSG00000155506		ENSG00000106868		ENSG00000288953
ENSG00000059377	ENSG00000155545		ENSG00000107077		ENSG00000289471
ENSG00000059573	ENSG00000156304		ENSG00000107281		ENSG00000291136
ENSG00000059691	ENSG00000156509		ENSG00000107929
ENSG00000059728	ENSG00000156869		ENSG00000108021
ENSG00000059758	ENSG00000156976		ENSG00000108405
ENSG00000060069	ENSG00000157045		ENSG00000108510
ENSG00000060656	ENSG00000157326		ENSG00000108588
ENSG00000060688	ENSG00000157911		ENSG00000108669
ENSG00000060762	ENSG00000159352		ENSG00000108691
ENSG00000061938	ENSG00000159445		ENSG00000108826
ENSG00000062598	ENSG00000160932		ENSG00000109270
ENSG00000062822	ENSG00000161551		ENSG00000109536
ENSG00000063046	ENSG00000161800		ENSG00000109685
ENSG00000063177	ENSG00000163472		ENSG00000110107
ENSG00000063180	ENSG00000163481		ENSG00000110108
ENSG00000063241	ENSG00000163536		ENSG00000110315
ENSG00000063244	ENSG00000163659		ENSG00000110435
ENSG00000063245	ENSG00000163686		ENSG00000111011
ENSG00000063438	ENSG00000163694		ENSG00000111142
ENSG00000063660	ENSG00000164010		ENSG00000111252
ENSG00000063854	ENSG00000164024		ENSG00000111530
ENSG00000063978	ENSG00000164039		ENSG00000111554
ENSG00000064102	ENSG00000164187		ENSG00000111605
ENSG00000064199	ENSG00000164221		ENSG00000111640
ENSG00000064201	ENSG00000164610		ENSG00000111727
ENSG00000064313	ENSG00000166275		ENSG00000111731
ENSG00000064489	ENSG00000166845		ENSG00000111775
ENSG00000064545	ENSG00000166851		ENSG00000111780
ENSG00000064607	ENSG00000166922		ENSG00000111859
ENSG00000064651	ENSG00000167005		ENSG00000112031
ENSG00000064666	ENSG00000167173		ENSG00000112159
ENSG00000064687	ENSG00000167397		ENSG00000112406
ENSG00000064703	ENSG00000167685		ENSG00000112651
ENSG00000064726	ENSG00000167775		ENSG00000112893
ENSG00000064995	ENSG00000167792		ENSG00000113273
ENSG00000065000	ENSG00000167850		ENSG00000113456
ENSG00000065029	ENSG00000168303		ENSG00000113552
ENSG00000065135	ENSG00000168724		ENSG00000113575
ENSG00000065150	ENSG00000168779		ENSG00000114062
ENSG00000065154	ENSG00000168918		ENSG00000114541
ENSG00000065183	ENSG00000169105		ENSG00000114853
ENSG00000065308	ENSG00000169397		ENSG00000114861
ENSG00000065518	ENSG00000169635		ENSG00000114978
ENSG00000065621	ENSG00000169692		ENSG00000115267
ENSG00000066322	ENSG00000169733		ENSG00000115268
ENSG00000066422	ENSG00000170145		ENSG00000115282
ENSG00000066926	ENSG00000170340		ENSG00000115339
ENSG00000067064	ENSG00000170471		ENSG00000115368
ENSG00000067221	ENSG00000170502		ENSG00000115457
ENSG00000067248	ENSG00000171456		ENSG00000115649
ENSG00000067836	ENSG00000171916		ENSG00000115827
ENSG00000068001	ENSG00000172159		ENSG00000116128
ENSG00000068354	ENSG00000172458		ENSG00000116198
ENSG00000068383	ENSG00000172888		ENSG00000116273
ENSG00000068400	ENSG00000172936		ENSG00000116731
ENSG00000068438	ENSG00000174365		ENSG00000116741
ENSG00000068650	ENSG00000174574		ENSG00000116752
ENSG00000068697	ENSG00000174799		ENSG00000116874
ENSG00000068878	ENSG00000175414		ENSG00000117000
ENSG00000069275	ENSG00000175564		ENSG00000117054
ENSG00000069998	ENSG00000176396		ENSG00000117115
ENSG00000070366	ENSG00000176681		ENSG00000117148
ENSG00000070413	ENSG00000177150		ENSG00000117395
ENSG00000070501	ENSG00000177200		ENSG00000117461
ENSG00000070770	ENSG00000177565		ENSG00000117533
ENSG00000071189	ENSG00000178177		ENSG00000117569
ENSG00000071242	ENSG00000178896		ENSG00000117682
ENSG00000071859	ENSG00000179295		ENSG00000118217
ENSG00000071889	ENSG00000179523		ENSG00000118482
ENSG00000071894	ENSG00000179630		ENSG00000119408
ENSG00000071994	ENSG00000179922		ENSG00000119906
ENSG00000072401	ENSG00000179941		ENSG00000120647
ENSG00000072657	ENSG00000180011		ENSG00000120686
ENSG00000072786	ENSG00000180096		ENSG00000122008
ENSG00000072818	ENSG00000180957		ENSG00000122085
ENSG00000072954	ENSG00000181090		ENSG00000123064
ENSG00000073050	ENSG00000181577		ENSG00000123095
ENSG00000073331	ENSG00000181781		ENSG00000123143
ENSG00000073614	ENSG00000181788		ENSG00000123191
ENSG00000074582	ENSG00000181908		ENSG00000124201
ENSG00000074695	ENSG00000182141		ENSG00000124383
ENSG00000074800	ENSG00000182196		ENSG00000124459
ENSG00000074964	ENSG00000182379		ENSG00000124508
ENSG00000075073	ENSG00000182544		ENSG00000125484
ENSG00000075142	ENSG00000182796		ENSG00000125633
ENSG00000075303	ENSG00000182872		ENSG00000125733
ENSG00000075884	ENSG00000185262		ENSG00000125741
ENSG00000075914	ENSG00000185344		ENSG00000125744
ENSG00000076043	ENSG00000185432		ENSG00000125775
ENSG00000076108	ENSG00000185787		ENSG00000125835
ENSG00000076604	ENSG00000185862		ENSG00000126895
ENSG00000076641	ENSG00000185875		ENSG00000127837
ENSG00000076650	ENSG00000186615		ENSG00000127914
ENSG00000076924	ENSG00000186666		ENSG00000128039
ENSG00000076928	ENSG00000187193		ENSG00000128487
ENSG00000077097	ENSG00000188706		ENSG00000128513
ENSG00000077235	ENSG00000188873		ENSG00000128534
ENSG00000077238	ENSG00000196151		ENSG00000128573
ENSG00000077348	ENSG00000196233		ENSG00000128581
ENSG00000077380	ENSG00000196792		ENSG00000128908
ENSG00000077454	ENSG00000196912		ENSG00000128923
ENSG00000077463	ENSG00000196981		ENSG00000129932
ENSG00000078177	ENSG00000197019		ENSG00000130347
ENSG00000078403	ENSG00000197562		ENSG00000130382
ENSG00000079263	ENSG00000197580		ENSG00000130479
ENSG00000079432	ENSG00000197586		ENSG00000130707
ENSG00000079616	ENSG00000197956		ENSG00000130713
ENSG00000080503	ENSG00000197982		ENSG00000131148
ENSG00000082641	ENSG00000198001		ENSG00000131153
ENSG00000082701	ENSG00000198018		ENSG00000131238
ENSG00000083099	ENSG00000198483		ENSG00000131446
ENSG00000083544	ENSG00000198744		ENSG00000131507
ENSG00000084733	ENSG00000198829		ENSG00000131558
ENSG00000084774	ENSG00000198833		ENSG00000131650
ENSG00000085999	ENSG00000198918		ENSG00000131747
ENSG00000087274	ENSG00000204070		ENSG00000131966
ENSG00000087448	ENSG00000204397		ENSG00000132286
ENSG00000087495	ENSG00000204519		ENSG00000132376
ENSG00000088038	ENSG00000206634		ENSG00000132406
ENSG00000088543	ENSG00000212242		ENSG00000132692
ENSG00000089127	ENSG00000213551		ENSG00000132768
ENSG00000089335	ENSG00000214279		ENSG00000132792
ENSG00000090061	ENSG00000214389		ENSG00000132819
ENSG00000090382	ENSG00000214659		ENSG00000132963
ENSG00000090924	ENSG00000217130		ENSG00000133119
ENSG00000090975	ENSG00000219747		ENSG00000133315
ENSG00000091073	ENSG00000225434		ENSG00000133812
ENSG00000091542	ENSG00000225595		ENSG00000133858
ENSG00000091732	ENSG00000226054		ENSG00000133985
ENSG00000091947	ENSG00000228532		ENSG00000134001
ENSG00000092067	ENSG00000228696		ENSG00000134086
ENSG00000092068	ENSG00000230373		ENSG00000134256
ENSG00000092094	ENSG00000230834		ENSG00000134262
ENSG00000092847	ENSG00000231414		ENSG00000134285
ENSG00000092871	ENSG00000231527		ENSG00000134308
ENSG00000092929	ENSG00000231579		ENSG00000134369
ENSG00000093100	ENSG00000233469		ENSG00000134575
ENSG00000094631	ENSG00000233830		ENSG00000134597
ENSG00000094880	ENSG00000234009		ENSG00000134690
ENSG00000095066	ENSG00000235333		ENSG00000134899
ENSG00000099326	ENSG00000236801		ENSG00000135211
ENSG00000099337	ENSG00000240342		ENSG00000135365
ENSG00000099622	ENSG00000240376		ENSG00000135378
ENSG00000099624	ENSG00000240821		ENSG00000135404
ENSG00000099797	ENSG00000241163		ENSG00000135473
ENSG00000099875	ENSG00000241468		ENSG00000135540
ENSG00000099917	ENSG00000242247		ENSG00000135596
ENSG00000099958	ENSG00000243811		ENSG00000135617
ENSG00000099974	ENSG00000244405		ENSG00000135632
ENSG00000099977	ENSG00000245685		ENSG00000135636
ENSG00000100028	ENSG00000245970		ENSG00000135801
ENSG00000100029	ENSG00000248672		ENSG00000135842
ENSG00000100167	ENSG00000249978		ENSG00000135929
ENSG00000100216	ENSG00000250155		ENSG00000135945
ENSG00000100221	ENSG00000250506		ENSG00000136100
ENSG00000100225	ENSG00000252892		ENSG00000136149
ENSG00000100239	ENSG00000254004		ENSG00000136235
ENSG00000100266	ENSG00000254389		ENSG00000136444
ENSG00000100280	ENSG00000257218		ENSG00000136450
ENSG00000100321	ENSG00000257267		ENSG00000136451
ENSG00000100348	ENSG00000258227		ENSG00000136631
ENSG00000100379	ENSG00000258568		ENSG00000136783
ENSG00000100426	ENSG00000259330		ENSG00000136867
ENSG00000100441	ENSG00000260537		ENSG00000137076
ENSG00000100554	ENSG00000260917		ENSG00000137168
ENSG00000100601	ENSG00000261188		ENSG00000137216
ENSG00000100605	ENSG00000261512		ENSG00000137364
ENSG00000100612	ENSG00000263612		ENSG00000137700
ENSG00000100804	ENSG00000264864		ENSG00000137822
ENSG00000100814	ENSG00000265118		ENSG00000138032
ENSG00000100889	ENSG00000265735		ENSG00000138050
ENSG00000100897	ENSG00000267422		ENSG00000138185
ENSG00000100941	ENSG00000267645		ENSG00000138363
ENSG00000100983	ENSG00000268400		ENSG00000138375
ENSG00000100991	ENSG00000269556		ENSG00000138468
ENSG00000100994	ENSG00000270108		ENSG00000138617
ENSG00000101160	ENSG00000270127		ENSG00000138623
ENSG00000101190	ENSG00000270558		ENSG00000138756
ENSG00000101194	ENSG00000270757		ENSG00000138764
ENSG00000101294	ENSG00000270789		ENSG00000138834
ENSG00000101391	ENSG00000271699		ENSG00000139154
ENSG00000101407	ENSG00000271882		ENSG00000139291
ENSG00000101439	ENSG00000272338		ENSG00000139323
ENSG00000101444	ENSG00000272950		ENSG00000139579
ENSG00000101493	ENSG00000273151		ENSG00000140455
ENSG00000101557	ENSG00000273270		ENSG00000140682
ENSG00000101843	ENSG00000273369		ENSG00000140983
ENSG00000102172	ENSG00000273723		ENSG00000141027
ENSG00000102241	ENSG00000273730		ENSG00000141458
ENSG00000102580	ENSG00000273820		ENSG00000141699
ENSG00000102967	ENSG00000275263		ENSG00000141959
ENSG00000103024	ENSG00000275700		ENSG00000142512
ENSG00000103047	ENSG00000275807		ENSG00000142686
ENSG00000103121	ENSG00000276071		ENSG00000142731
ENSG00000103174	ENSG00000276077		ENSG00000143067
ENSG00000103245	ENSG00000278903		ENSG00000143093
ENSG00000103502	ENSG00000279113		ENSG00000143119
ENSG00000103507	ENSG00000279164		ENSG00000143198
ENSG00000104343	ENSG00000279720		ENSG00000143224
ENSG00000104365	ENSG00000280145		ENSG00000143257
ENSG00000104499	ENSG00000283867		ENSG00000143315
ENSG00000104522	ENSG00000284567		ENSG00000143458
ENSG00000104549	ENSG00000284719		ENSG00000143507
ENSG00000104679	ENSG00000284776		ENSG00000143549
ENSG00000104691	ENSG00000284930		ENSG00000143553
ENSG00000104695	ENSG00000285410		ENSG00000143569
ENSG00000104714	ENSG00000285793		ENSG00000143756
ENSG00000104852	ENSG00000286146		ENSG00000143815
ENSG00000104859	ENSG00000286177		ENSG00000144043
ENSG00000104884	ENSG00000286431		ENSG00000144426
ENSG00000104903	ENSG00000286659		ENSG00000144815
ENSG00000104904	ENSG00000286724		ENSG00000144893
ENSG00000104980	ENSG00000286940		ENSG00000145107
ENSG00000104998	ENSG00000287115		ENSG00000145246
ENSG00000105048	ENSG00000288573		ENSG00000145428
ENSG00000105185	ENSG00000288654		ENSG00000145743
ENSG00000105202	ENSG00000288706		ENSG00000145860
ENSG00000105287	ENSG00000289336		ENSG00000145868
ENSG00000105298	ENSG00000289372		ENSG00000146072
ENSG00000105323	ENSG00000289378		ENSG00000146433
ENSG00000105339	ENSG00000289490		ENSG00000146576
ENSG00000105341	ENSG00000290535		ENSG00000146587
ENSG00000105373	ENSG00000291008		ENSG00000147123
ENSG00000105379	ENSG00000291150		ENSG00000147601
ENSG00000105397			ENSG00000147604
ENSG00000105404			ENSG00000147677
ENSG00000105610			ENSG00000147905
ENSG00000105655			ENSG00000147955
ENSG00000105677			ENSG00000148120
ENSG00000105700			ENSG00000148175
ENSG00000105723			ENSG00000148343
ENSG00000105819			ENSG00000148908
ENSG00000105875			ENSG00000149292
ENSG00000105939			ENSG00000149357
ENSG00000106003			ENSG00000149541
ENSG00000106089			ENSG00000149716
ENSG00000106244			ENSG00000149809
ENSG00000106330			ENSG00000149925
ENSG00000106336			ENSG00000150477
ENSG00000106415			ENSG00000150768
ENSG00000106588			ENSG00000151164
ENSG00000106591			ENSG00000151233
ENSG00000106609			ENSG00000151348
ENSG00000106993			ENSG00000151458
ENSG00000107036			ENSG00000152102
ENSG00000107829			ENSG00000152223
ENSG00000107874			ENSG00000152348
ENSG00000108010			ENSG00000152409
ENSG00000108061			ENSG00000152700
ENSG00000108064			ENSG00000153147
ENSG00000108107			ENSG00000153207
ENSG00000108219			ENSG00000153234
ENSG00000108312			ENSG00000154146
ENSG00000108443			ENSG00000154529
ENSG00000108468			ENSG00000154608
ENSG00000108479			ENSG00000155367
ENSG00000108506			ENSG00000155368
ENSG00000108654			ENSG00000155792
ENSG00000108785			ENSG00000156384
ENSG00000108828			ENSG00000156787
ENSG00000108840			ENSG00000157240
ENSG00000108848			ENSG00000158062
ENSG00000108960			ENSG00000158292
ENSG00000109062			ENSG00000158769
ENSG00000109066			ENSG00000158882
ENSG00000109103			ENSG00000158987
ENSG00000109320			ENSG00000159023
ENSG00000109323			ENSG00000159200
ENSG00000109689			ENSG00000159399
ENSG00000110048			ENSG00000159592
ENSG00000110057			ENSG00000159733
ENSG00000110074			ENSG00000160305
ENSG00000110077			ENSG00000160392
ENSG00000110367			ENSG00000160767
ENSG00000110395			ENSG00000160781
ENSG00000110429			ENSG00000160949
ENSG00000110711			ENSG00000160957
ENSG00000110713			ENSG00000160991
ENSG00000110717			ENSG00000161021
ENSG00000110852			ENSG00000161921
ENSG00000110871			ENSG00000162222
ENSG00000111144			ENSG00000162341
ENSG00000111145			ENSG00000162368
ENSG00000111266			ENSG00000162396
ENSG00000111450			ENSG00000162402
ENSG00000111602			ENSG00000162482
ENSG00000111676			ENSG00000162511
ENSG00000111707			ENSG00000162572
ENSG00000112343			ENSG00000162585
ENSG00000112473			ENSG00000162613
ENSG00000112640			ENSG00000162664
ENSG00000112679			ENSG00000162694
ENSG00000112983			ENSG00000162734
ENSG00000112984			ENSG00000162777
ENSG00000113048			ENSG00000162783
ENSG00000113141			ENSG00000162869
ENSG00000113161			ENSG00000162946
ENSG00000113522			ENSG00000162994
ENSG00000114023			ENSG00000163093
ENSG00000114520			ENSG00000163157
ENSG00000114988			ENSG00000163382
ENSG00000115204			ENSG00000163393
ENSG00000115286			ENSG00000163565
ENSG00000115507			ENSG00000163660
ENSG00000116030			ENSG00000163661
ENSG00000116095			ENSG00000163811
ENSG00000116580			ENSG00000163815
ENSG00000116584			ENSG00000163818
ENSG00000116679			ENSG00000163950
ENSG00000116685			ENSG00000164011
ENSG00000116688			ENSG00000164062
ENSG00000116691			ENSG00000164091
ENSG00000117036			ENSG00000164180
ENSG00000117091			ENSG00000164252
ENSG00000117625			ENSG00000164291
ENSG00000117640			ENSG00000164331
ENSG00000117650			ENSG00000164346
ENSG00000118242			ENSG00000164406
ENSG00000118369			ENSG00000164430
ENSG00000118412			ENSG00000164654
ENSG00000118855			ENSG00000164880
ENSG00000119041			ENSG00000164970
ENSG00000119048			ENSG00000165025
ENSG00000119280			ENSG00000165118
ENSG00000119326			ENSG00000165264
ENSG00000119397			ENSG00000165449
ENSG00000119403			ENSG00000165689
ENSG00000119541			ENSG00000165886
ENSG00000119616			ENSG00000165914
ENSG00000119820			ENSG00000165959
ENSG00000119844			ENSG00000165996
ENSG00000120049			ENSG00000166004
ENSG00000120053			ENSG00000166104
ENSG00000120694			ENSG00000166971
ENSG00000120699			ENSG00000167395
ENSG00000120705			ENSG00000167468
ENSG00000120738			ENSG00000167470
ENSG00000121022			ENSG00000167513
ENSG00000121691			ENSG00000167515
ENSG00000121749			ENSG00000167535
ENSG00000121892			ENSG00000167600
ENSG00000121897			ENSG00000167700
ENSG00000121966			ENSG00000167747
ENSG00000122203			ENSG00000167972
ENSG00000122435			ENSG00000167986
ENSG00000122512			ENSG00000168066
ENSG00000122545			ENSG00000168137
ENSG00000122783			ENSG00000168806
ENSG00000122861			ENSG00000168811
ENSG00000123178			ENSG00000169375
ENSG00000123179			ENSG00000169752
ENSG00000123219			ENSG00000169813
ENSG00000123415			ENSG00000169926
ENSG00000123427			ENSG00000169955
ENSG00000123989			ENSG00000170006
ENSG00000124177			ENSG00000170092
ENSG00000124702			ENSG00000170248
ENSG00000125107			ENSG00000170791
ENSG00000125459			ENSG00000170906
ENSG00000125648			ENSG00000171320
ENSG00000125656			ENSG00000171365
ENSG00000125821			ENSG00000171388
ENSG00000125868			ENSG00000171453
ENSG00000125870			ENSG00000171729
ENSG00000125901			ENSG00000171792
ENSG00000125970			ENSG00000171853
ENSG00000125971			ENSG00000171943
ENSG00000126464			ENSG00000172164
ENSG00000126522			ENSG00000172167
ENSG00000126561			ENSG00000172375
ENSG00000127445			ENSG00000172380
ENSG00000127824			ENSG00000172578
ENSG00000127870			ENSG00000172985
ENSG00000127989			ENSG00000173272
ENSG00000128408			ENSG00000173638
ENSG00000128604			ENSG00000173706
ENSG00000129083			ENSG00000173905
ENSG00000129173			ENSG00000173930
ENSG00000129460			ENSG00000174165
ENSG00000129465			ENSG00000174276
ENSG00000129534			ENSG00000174428
ENSG00000129675			ENSG00000174628
ENSG00000130396			ENSG00000175470
ENSG00000131061			ENSG00000175591
ENSG00000131374			ENSG00000175600
ENSG00000131462			ENSG00000175782
ENSG00000131669			ENSG00000175832
ENSG00000132424			ENSG00000176853
ENSG00000132432			ENSG00000177000
ENSG00000133247			ENSG00000177370
ENSG00000133316			ENSG00000177855
ENSG00000133678			ENSG00000177971
ENSG00000133884			ENSG00000177981
ENSG00000134297			ENSG00000177989
ENSG00000134574			ENSG00000178209
ENSG00000134644			ENSG00000178802
ENSG00000134684			ENSG00000179091
ENSG00000134697			ENSG00000179348
ENSG00000134809			ENSG00000179526
ENSG00000134825			ENSG00000180044
ENSG00000135250			ENSG00000180061
ENSG00000135272			ENSG00000180822
ENSG00000135838			ENSG00000181274
ENSG00000135932			ENSG00000181924
ENSG00000136045			ENSG00000182158
ENSG00000136146			ENSG00000182446
ENSG00000136295			ENSG00000182648
ENSG00000136522			ENSG00000182676
ENSG00000136536			ENSG00000182957
ENSG00000136811			ENSG00000183011
ENSG00000136830			ENSG00000183154
ENSG00000136874			ENSG00000183199
ENSG00000136997			ENSG00000183340
ENSG00000137494			ENSG00000183354
ENSG00000137947			ENSG00000183486
ENSG00000138246			ENSG00000183506
ENSG00000138279			ENSG00000183734
ENSG00000138376			ENSG00000183929
ENSG00000138398			ENSG00000184005
ENSG00000138614			ENSG00000184162
ENSG00000138663			ENSG00000184381
ENSG00000138750			ENSG00000184436
ENSG00000138760			ENSG00000184489
ENSG00000138768			ENSG00000184517
ENSG00000138867			ENSG00000185507
ENSG00000139133			ENSG00000185596
ENSG00000139344			ENSG00000185658
ENSG00000139725			ENSG00000185839
ENSG00000139914			ENSG00000185864
ENSG00000140307			ENSG00000185947
ENSG00000140474			ENSG00000186635
ENSG00000140553			ENSG00000186834
ENSG00000140876			ENSG00000187605
ENSG00000141295			ENSG00000187630
ENSG00000141378			ENSG00000187676
ENSG00000141503			ENSG00000188529
ENSG00000141551			ENSG00000188827
ENSG00000141560			ENSG00000188921
ENSG00000141759			ENSG00000189077
ENSG00000141994			ENSG00000189266
ENSG00000143443			ENSG00000189367
ENSG00000143622			ENSG00000196116
ENSG00000143952			ENSG00000196132
ENSG00000144061			ENSG00000196411
ENSG00000144161			ENSG00000196466
ENSG00000144554			ENSG00000196531
ENSG00000144579			ENSG00000196678
ENSG00000144744			ENSG00000196712
ENSG00000145191			ENSG00000196954
ENSG00000145365			ENSG00000197037
ENSG00000145390			ENSG00000197265
ENSG00000145545			ENSG00000197535
ENSG00000146830			ENSG00000197756
ENSG00000146918			ENSG00000197858
ENSG00000147010			ENSG00000197951
ENSG00000147065			ENSG00000197959
ENSG00000147130			ENSG00000197971
ENSG00000147140			ENSG00000198000
ENSG00000147419			ENSG00000198040
ENSG00000147457			ENSG00000198060
ENSG00000147536			ENSG00000198218
ENSG00000147586			ENSG00000198382
ENSG00000147669			ENSG00000198408
ENSG00000147883			ENSG00000198468
ENSG00000148180			ENSG00000198586
ENSG00000149485			ENSG00000198642
ENSG00000149547			ENSG00000198791
ENSG00000149658			ENSG00000198815
ENSG00000149792			ENSG00000198825
ENSG00000150401			ENSG00000198890
ENSG00000150787			ENSG00000198952
ENSG00000150961			ENSG00000198961
ENSG00000152359			ENSG00000200534
ENSG00000152942			ENSG00000204054
ENSG00000153029			ENSG00000204149
ENSG00000153132			ENSG00000204160
ENSG00000153310			ENSG00000204370
ENSG00000153774			ENSG00000204392
ENSG00000153827			ENSG00000204428
ENSG00000154723			ENSG00000204463
ENSG00000154781			ENSG00000204469
ENSG00000155744			ENSG00000204498
ENSG00000155849			ENSG00000204525
ENSG00000156026			ENSG00000205208
ENSG00000156052			ENSG00000205250
ENSG00000156110			ENSG00000205356
ENSG00000156504			ENSG00000205531
ENSG00000156802			ENSG00000206990
ENSG00000156860			ENSG00000211459
ENSG00000156958			ENSG00000211687
ENSG00000156970			ENSG00000213013
ENSG00000157349			ENSG00000213626
ENSG00000157540			ENSG00000213658
ENSG00000158019			ENSG00000213782
ENSG00000160271			ENSG00000213888
ENSG00000160710			ENSG00000214894
ENSG00000160789			ENSG00000214922
ENSG00000162144			ENSG00000215126
ENSG00000162408			ENSG00000215252
ENSG00000163257			ENSG00000215424
ENSG00000163346			ENSG00000215492
ENSG00000163539			ENSG00000218175
ENSG00000163754			ENSG00000218891
ENSG00000163755			ENSG00000220472
ENSG00000163781			ENSG00000221983
ENSG00000163807			ENSG00000222108
ENSG00000163808			ENSG00000223416
ENSG00000163812			ENSG00000224389
ENSG00000163840			ENSG00000224677
ENSG00000163848			ENSG00000224858
ENSG00000163875			ENSG00000224940
ENSG00000163918			ENSG00000224950
ENSG00000163930			ENSG00000225080
ENSG00000164022			ENSG00000226009
ENSG00000164414			ENSG00000226084
ENSG00000164615			ENSG00000226328
ENSG00000164713			ENSG00000226445
ENSG00000164815			ENSG00000226806
ENSG00000164885			ENSG00000227077
ENSG00000164951			ENSG00000227502
ENSG00000164985			ENSG00000227543
ENSG00000165006			ENSG00000227666
ENSG00000165071			ENSG00000228218
ENSG00000165280			ENSG00000228672
ENSG00000165655			ENSG00000229409
ENSG00000165661			ENSG00000230091
ENSG00000165672			ENSG00000231908
ENSG00000165806			ENSG00000232112
ENSG00000166170			ENSG00000232176
ENSG00000166289			ENSG00000234127
ENSG00000166377			ENSG00000234665
ENSG00000166401			ENSG00000234678
ENSG00000166407			ENSG00000234771
ENSG00000166411			ENSG00000235082
ENSG00000166441			ENSG00000235636
ENSG00000166803			ENSG00000235944
ENSG00000166889			ENSG00000237004
ENSG00000167325			ENSG00000237836
ENSG00000167377			ENSG00000237945
ENSG00000167526			ENSG00000240859
ENSG00000167553			ENSG00000241258
ENSG00000167604			ENSG00000241352
ENSG00000167613			ENSG00000241489
ENSG00000168209			ENSG00000241878
ENSG00000168286			ENSG00000243646
ENSG00000168288			ENSG00000243829
ENSG00000168291			ENSG00000244187
ENSG00000168434			ENSG00000245146
ENSG00000168522			ENSG00000245571
ENSG00000168591			ENSG00000246089
ENSG00000168679			ENSG00000247596
ENSG00000168758			ENSG00000248489
ENSG00000168894			ENSG00000248508
ENSG00000168906			ENSG00000248527
ENSG00000169217			ENSG00000249115
ENSG00000169252			ENSG00000249129
ENSG00000169554			ENSG00000249673
ENSG00000169826			ENSG00000249790
ENSG00000170275			ENSG00000249839
ENSG00000170619			ENSG00000249931
ENSG00000170854			ENSG00000250222
ENSG00000171310			ENSG00000250479
ENSG00000172661			ENSG00000251485
ENSG00000173013			ENSG00000251493
ENSG00000173852			ENSG00000251615
ENSG00000173914			ENSG00000253047
ENSG00000173960			ENSG00000253200
ENSG00000174004			ENSG00000253641
ENSG00000174010			ENSG00000255008
ENSG00000174099			ENSG00000255129
ENSG00000175193			ENSG00000255236
ENSG00000175197			ENSG00000255835
ENSG00000175701			ENSG00000257103
ENSG00000175756			ENSG00000257303
ENSG00000176014			ENSG00000257529
ENSG00000176124			ENSG00000258366
ENSG00000176410			ENSG00000259305
ENSG00000177239			ENSG00000259863
ENSG00000177951			ENSG00000260953
ENSG00000177963			ENSG00000261371
ENSG00000178104			ENSG00000262089
ENSG00000178726			ENSG00000264247
ENSG00000178773			ENSG00000265236
ENSG00000178913			ENSG00000265778
ENSG00000178952			ENSG00000266094
ENSG00000178980			ENSG00000266302
ENSG00000178988			ENSG00000266392
ENSG00000179271			ENSG00000266992
ENSG00000180611			ENSG00000267060
ENSG00000181544			ENSG00000267064
ENSG00000181649			ENSG00000267121
ENSG00000181904			ENSG00000267270
ENSG00000183684			ENSG00000267321
ENSG00000185163			ENSG00000267575
ENSG00000185252			ENSG00000267769
ENSG00000185361			ENSG00000268849
ENSG00000185414			ENSG00000269026
ENSG00000185728			ENSG00000269427
ENSG00000186074			ENSG00000269825
ENSG00000186111			ENSG00000270066
ENSG00000187838			ENSG00000270882
ENSG00000188167			ENSG00000271869
ENSG00000188559			ENSG00000272054
ENSG00000196396			ENSG00000272140
ENSG00000196776			ENSG00000272405
ENSG00000197070			ENSG00000272606
ENSG00000198171			ENSG00000272647
ENSG00000198315			ENSG00000272896
ENSG00000198369			ENSG00000273249
ENSG00000198420			ENSG00000273356
ENSG00000198435			ENSG00000273885
ENSG00000198963			ENSG00000273937
ENSG00000200714			ENSG00000274383
ENSG00000200874			ENSG00000274403
ENSG00000204227			ENSG00000274425
ENSG00000204356			ENSG00000274471
ENSG00000204536			ENSG00000274678
ENSG00000204564			ENSG00000274712
ENSG00000205423			ENSG00000275479
ENSG00000205464			ENSG00000275558
ENSG00000206418			ENSG00000275645
ENSG00000212694			ENSG00000275778
ENSG00000213339			ENSG00000276029
ENSG00000213585			ENSG00000276289
ENSG00000213983			ENSG00000276350
ENSG00000214719			ENSG00000276528
ENSG00000216895			ENSG00000276570
ENSG00000219481			ENSG00000276840
ENSG00000225507			ENSG00000277156
ENSG00000228929			ENSG00000277379
ENSG00000231466			ENSG00000277744
ENSG00000232098			ENSG00000278123
ENSG00000232442			ENSG00000278129
ENSG00000234261			ENSG00000278217
ENSG00000234602			ENSG00000278816
ENSG00000236756			ENSG00000278834
ENSG00000240005			ENSG00000279203
ENSG00000244115			ENSG00000279332
ENSG00000244462			ENSG00000279386
ENSG00000249572			ENSG00000279930
ENSG00000251259			ENSG00000280022
ENSG00000257065			ENSG00000280120
ENSG00000258011			ENSG00000281404
ENSG00000258365			ENSG00000284146
ENSG00000265401			ENSG00000284261
ENSG00000266389			ENSG00000284407
ENSG00000269940			ENSG00000284661
ENSG00000271797			ENSG00000284968
ENSG00000272812			ENSG00000285331
ENSG00000280149			ENSG00000285535
ENSG00000284194			ENSG00000285722
ENSG00000287593			ENSG00000286104
ENSG00000287993			ENSG00000286367
ENSG00000288529			ENSG00000286905
ENSG00000289810			ENSG00000286999
ENSG00000290770			ENSG00000287446
ENSG00000290845			ENSG00000288061
ENSG00000290917			ENSG00000288818
ENSG00000291048			ENSG00000288983
ENSG00000291060			ENSG00000288990
ENSG00000291066			ENSG00000289035
ENSG00000291085			ENSG00000289083
ENSG00000291092			ENSG00000289504
ENSG00000291109			ENSG00000289515
ENSG00000291201			ENSG00000289653
ENSG00000291207			ENSG00000290616
ENSG00000291220			ENSG00000290697
ENSG00000291317			ENSG00000290846
ENSG00000292339			ENSG00000290867
ENSG00000292358			ENSG00000290926
ENSG00000292366			ENSG00000291032
			ENSG00000291073
			ENSG00000291135
			ENSG00000291146
			ENSG00000292327
			ENSG00000292342
